# A learned embedding for efficient joint analysis of millions of mass spectra

**DOI:** 10.1101/483263

**Authors:** Wout Bittremieux, Damon H. May, Jeffrey Bilmes, William Stafford Noble

## Abstract

Computational methods that aim to exploit publicly available mass spectrometry repositories primarily rely on unsupervised clustering of spectra. Here, we propose to train a deep neural network in a supervised fashion based on previous assignments of peptides to spectra. The network, called “GLEAMS,” learns to embed spectra into a low-dimensional space in which spectra generated by the same peptide are close to one another. We use GLEAMS as the basis for a large-scale spectrum clustering, detecting groups of unidentified, proximal spectra representing the same peptide, and we show how to use these clusters to explore the dark proteome of repeatedly observed yet consistently unidentified mass spectra. We provide a software implementation of our approach, along with a tool to quickly embed additional spectra using a pre-trained model, to facilitate large-scale analyses.
