## Supplementary Table 2 for "A learned embedding for efficient joint analysis of millions of mass spectra"

mass_diff	num_psms	explanation
-284.12344580215995	211
-215.0909588987392	294
-199.11273553087403	215
-188.07705456175609	215
-170.0861094777643	275
-163.06283453593778	705
-160.03004293437516	341
-157.0483677000002	191
-137.05334982109218	223
-134.06795663573985	241
-129.0420765125009	789
-128.06062513061266	4020
-120.07470686675606	298
-118.07588373174406	332
-116.05381030574199	3597
-115.02897470000039	3567
-114.042813051562	1879
-113.08375269999999	2599
-113.04068270000016	389
-112.06974328283383	470
-105.02601293632688	241
-103.01551851249985	309
-102.03125918242182	218
-101.04697640171759	8270
-100.04562992498307	707
-99.06617933070862	1988
-98.07249942178828	228
-98.01913924748999	203
-97.05044396562425	783
-91.99946757409225	620
-91.00750536976284	11448
-90.9634976999996	331
-90.00869570000009	219
-88.99255510490207	2081
-88.03131991826302	514
-87.03141028398505	2840
-86.03006670000059	353
-85.0691677312484	393	Arg->Ala substitution
-85.02530149765016	241	Trp->Thr substitution
-84.07047168242315	483
-82.99299535915407	629
-81.00858320000003	228
-77.0427606361958	326
-76.02941307999981	281	Tyr->Ser substitution|Phe->Ala substitution
-75.02620414425064	204
-74.01950572539101	240	Met->Gly substitution
-72.99904986521301	1689	Trp->Leu/Ile substitution
-72.01967521854726	543	Glu->Gly substitution
-71.03759074296795	2737	Gln->Gly substitution
-70.9906047	399
-70.03868770000054	253
-63.997565460798796	335	Tyr->Val substitution
-61.01306816671536	338
-59.030537002201186	2972
-58.00547007473921	2116	Asp->Gly substitution|Glu->Ala substitution|Enzymatic glycine removal leaving an amidated C-terminus
-57.01662399687393	26351	Asn->Gly substitution|Gln->Ala substitution
-56.015018981249796	2245
-55.011170457811204	591
-53.016090832812665	226
-52.512394699999504	205
-51.48975169999994	233
-49.00787226300599	797
-48.04448519999971	286	Tyr->Asp substitution
-48.0017999915612	1128	Homoserine lactone|Prompt loss of side chain from oxidised Met|Phe->Val substitution
-47.01330972343794	263
-46.94814745217798	216
-45.99672617983799	712	ISD a-series (C-Term)|Cys->Gly substitution
-45.015824405313026	1652
-44.02190721907516	1972	Thr->Gly substitution
-43.00530803503398	5121	Asn->Ala substitution
-42.0132804030996	1282	Ornithine from Arginine|Glu->Ser substitution
-41.01073069999984	1188
-40.00683395781448	371	His->Pro substitution
-33.98473323674193	599	Dehydroalanine (from Cysteine)|Phe->Leu/Ile substitution|Met->Pro substitution
-32.3498697	218
-32.01891269023423	3558	Tyr->Met substitution
-31.003066169790827	2574	Gln->Pro substitution
-30.00548991845801	4438	Proline oxidation to pyrrolidinone|Ser->Gly substitution|Thr->Ala substitution|Decarboxylation
-29.009699637538006	1187
-28.006025336717926	2887	Arg->Lys substitution
-27.007225670000366	1836	Asn->Ser substitution|Gln->Thr substitution
-26.009155645312376	343	Pro->Ala substitution|Tyr->His substitution
-25.045352699999626	419	Gln->Cys substitution
-25.009841637499562	724
-24.01027420000014	376
-23.02193225859321	331	His->Asn substitution|Trp->Tyr substitution
-19.99685269999941	303
-18.994514700000195	2355
-18.0082816637688	57475	Dehydration|Pyro-glu from E|carbodiimide crosslinker
-17.01840979772794	52574	Pyro-glu from Q|Loss of ammonia|Isopeptide bond formation with loss of ammonia
-16.905412261757874	308
-15.995068235156396	9104	reduction|Ser->Ala substitution|Tyr->Phe substitution
-15.008402699999806	24211	lactic acid from N-term Ser|Lys->Leu/Ile substitution|ISD (z+2)-series|Glu->Asn substitution
-14.011602656125945	14658	Ala->Gly substitution|Glu->Asp substitution|Leu/Ile->Val substitution|Thr->Ser substitution|Gln->Asn substitution
-12.99957970000014	2109	Asn->Thr substitution
-12.008448185334032	1200	Asp->Cys substitution
-11.029973475259226	9756	Asn->Cys substitution
-10.006765285936012	1187	Phe->His substitution
-9.082640506911616	440
-9.02178485750892	3538
-8.525635623544076	188
-8.118431021664037	433
-7.98119032999989	4003
-7.858449613836797	600
-7.6319484850573645	222
-7.492003829395458	749
-7.072289651096185	1496
-6.974401014297115	8176
-6.491567426850224	573
-6.099708247723811	1103
-5.9729975135264795	5689
-5.836658940012285	304
-5.509554959909565	1745
-5.344147321486162	1239
-5.00459956556756	9824
-4.9072302116639435	1644
-4.676873315731882	2355
-4.500303259989323	1407
-4.341981285190059	6209
-4.1267900696879	194
-3.990951327107723	17682	Thr->Pro substitution|Pyro-Glu from E + Methylation
-3.8716041765611635	231
-3.753732189413995	622
-3.668111220124274	5335
-3.445966700000554	1108
-3.3795801729283994	1139
-3.3152321242359903	2362
-3.0514939734380278	4307
-2.9754122060194277	9739	Met->Gln substitution
-2.794643700000165	437
-2.71581576934193	2866
-2.6125411140770893	1476
-2.3341204070322874	1551
-2.1792866999999205	771
-2.012258471327698	33042	2-amino-3-oxo-butanoic_acid|Val->Pro substitution|Intact disulfide bridge
-1.9243120256141992	8207
-1.7604388718743849	1893
-1.6007357000000866	1083
-1.525695538939999	237
-1.4709567000001869	588
-1.3464540496450468	448
-1.2040965222659565	2475
-1.0155652706022238	129408	Half of a disulfide bridge
-0.9465020366065744	92866	Glu->Lys substitution
0.8214133156238859	8805
0.9234601789069075	76160
1.029268299999785	382924
1.1854120929685337	7092
1.3529602999997223	765
1.3994284367189493	206
1.5091783000002579	1035
1.6397439093760795	1075
1.7729441105466606	2308
1.8741592999999739	19129
2.0093522999998186	399083	O18 Labeling|Pro->Val substitution
2.1299070332748897	12062
2.2391086883826006	1102
2.440885299999991	1023
2.5756475871620523	566
2.7441176593747514	569
2.8702361551070794	6590
3.008302883437466	117728	13C3 label for SILAC
3.134930299999951	6265
3.45735791984589	1111
3.5825379015618637	225
3.879175033341653	781
4.024080753323062	120192	4,4,5,5-D4 Lysine|SILAC
4.129866300000231	858
4.197498010390575	340
4.874263294205434	296
5.022038799999564	10456	13C(5) Silac label|Label:2H(4)13C(1)
5.1520454683109165	241
5.945129844154053	489
6.021080162915723	101926	13C(6) Silac label|13C(5) 15N(1) Silac label|Met->His substitution
7.030113628124468	7141	Label:2H(6)15N(1)
8.013704451999956	196323	13C(6) 15N(2) Silac label|Glu->His substitution
8.025155095830655	151679	Glu->His substitution
9.022207975780816	3723	13C(9) Silac label
9.894174307684864	330
10.011060926294249	195995	13C(6) 15N(4) Silac label|Ser->Pro substitution|His->Phe substitution
11.014838852107687	4905
12.004598989941542	52109	formaldehyde adduct
12.083711282538388	870
13.02473179810795	5639	Michael addition with methylamine|Asp->Gln substitution
13.891156799998953	200
14.017189290349961	86528	Methylation|Asp->Glu substitution|Gly->Ala substitution|Ser->Thr substitution|Val->Leu/Ile substitution|Asn->Gln substitution
15.00989635750011	30865	Tyrosine oxidation to 2-aminotyrosine|Leu/Ile->Lys substitution|ADP-ribosylation followed by conversion to hydroxamic acid via hydroxylamine
15.998354822522174	198258	Oxidation or Hydroxylation|Ala->Ser substitution|Phe->Tyr substitution
16.141743243185545	266
16.9148886056862	425
17.022470659375813	81181	replacement of proton with ammonium ion
17.916747870013523	368
18.025915395349728	59645	Glu->Phe substitution
18.906260243511838	215
19.025495952343476	20603
19.172336438751756	228
20.023873272657397	6743	Oxidised methionine 13C(1)2H(3) SILAC label
20.99602866999976	705
21.98293555953967	4027	Sodium adduct|glyoxal-derived AGE
22.040615573436867	582	Asp->His substitution
22.98719276679759	1714
24.010143036377144	2982
25.00773929999832	895
26.017295232242077	15981	Acetaldehyde +26|Ala->Pro substitution
26.07667773749904	415
27.016927963951957	9075	Ser->Asn substitution|Thr->Gln substitution
27.999239075977016	118095	Formylation|Lys->Arg substitution|Ser->Asp substitution|Thr->Glu substitution
29.008866216875504	10953	deamidation followed by esterification with ethanol
30.012742451791837	11327	hydroxymethyl|Ala->Thr substitution|Gly->Ser substitution|formaldehyde induced modifications
30.979343170000107	1188
31.011240609022593	4534	Pro->Gln substitution
31.99231425823689	77711	dihydroxy|Pro->Glu substitution
32.09178255781177	402
32.950679745311845	555
32.99150276093701	9096
33.950874397656094	200	Leu->Met substitution and sulfoxidation
34.011431327819764	4665	Glu->Tyr substitution
35.02463287649459	1660
36.06710620949019	1946	dimethylation
36.92127223633486	570
37.009355799999184	934
37.975443300000734	617
39.0044577871879	925	Phe->Trp substitution
39.98953565937563	1173	S-carbamoylmethylcysteine cyclization (N-terminus)|Glyoxal-derived hydroimiadazolone
40.034983025271	7278	Propionaldehyde +40|Gly->Pro substitution
41.027778652540604	30524	amidination of lysines or N-terminal amines with methyl acetimidate|Ser->Gln substitution
42.01678183656253	12958	Acetylation|Guanidination|amidino|Ser->Glu substitution
43.00767012812571	19017	Carbamylation|Leu/Ile->Arg substitution|Ala->Asn substitution
44.00288064265703	4997	S-Ethylcystine from Serine|Ser->Met substitution
45.02019538799209	7320	Acetate labeling reagent (N-term & K) (heavy form, +3amu)
46.0043993000005	1597
47.01492429999996	947
47.9915272474492	730	cysteine oxidation to cysteic acid|Val->Phe substitution
49.00281008194196	892
50.01168481703138	1556	Pro->Phe substitution
50.95765248221062	233
51.01155568776596	520
51.91998529999955	221
52.9101112799645	5206	Replacement of 3 protons by iron
52.924932889842694	7301
53.928207760937426	2672	Replacement of 2 protons by iron
54.91930184687499	2149
55.007384021555026	948
55.926295300000675	813	Replacement of 2 protons by nickel
56.044506524424264	6854
56.921931299999756	1286
57.022657125972785	114790	Iodoacetamide derivative|2,3-dihydro-2,2-dimethyl-7-benzofuranol N-methyl carbamate|Ala->Gln substitution|Gly->Asn substitution|Addition of Glycine
57.92830098499968	464
58.020091299999876	10297	Gln->Trp substitution
59.0275025137729	2325	Propionate labeling reagent heavy form (+3amu), N-term & K|aminoethylcysteine
60.0323212729669	1152	Ser->Phe substitution
61.03305816078091	1896
61.99486485615603	3368
62.974045216126996	1180
63.98300230164949	754	Tryptophan oxidation to dihydroxy-N-formaylkynurenine
64.95665177591462	510
65.03595376414978	657
65.99857751336003	269
67.03151672432887	458
68.03249785485218	2145	IMID d0|Crotonylation
69.02430431660332	206
70.00605194536604	6586	N-pyruvic acid 2-iminyl
71.03604966328231	4560	Acrylamide adduct|Gly->Gln substitution
72.02745898862543	3644	carboxyethyl|Gly->Glu substitution|Dihydroxy methylglyoxal adduct|Asn->Trp substitution|methylglyoxal-derived carboxyethyllysine
73.03040436232504	1424
74.03411675467271	1302
75.02398127511867	536
75.993130788249	1184	Cysteine mercaptoethanol
76.97023584266185	22492
77.02879900305419	2068
78.0142189122488	5673
78.99998525677591	4182
79.96718123999995	84979	Phosphorylation
80.97099488499993	10524
81.9765595265618	2182
83.01289450846787	916
84.05985221831929	1861
85.02391216328161	858	Thr->Trp substitution
86.03656710064183	1155	Michael addition of hydroxymethylvinyl ketone to cysteine|transamidation of glycine ethyl ester to glutamine|2-hydroxyisobutyrylation
87.03238425312588	1055	glycidamide adduct
88.02550682395986	1218
89.01351365327469	779	Photo-induced Glycine Adduct
90.01174984565972	462
91.02642933656273	322
91.98700547187582	913
92.963233100519	5136
93.97487579055996	811	O-Methylphosphorylation
94.99153818281286	516
95.98428760468778	493
97.00394054564401	2134
97.99040129999946	2993
98.08446961249956	821
98.9939816858589	884
99.06988053730478	654	N-isopropylcarboxamidomethyl|Gly->Arg substitution
100.0269290396883	1056
100.97940245399911	310
101.0490266203119	765
102.0275974272821	306
103.06072008940805	1539
104.04719443048896	708	Succinic anhydride labeling reagent, heavy form (+4amu, 4H2), N-term & K
105.050879885938	515	S-pyridylethylation
106.05985930000031	549
107.04456929999878	605
107.98839652057592	292	O-Dimethylphosphorylation|O-Ethylphosphorylation|S-Methyl Methyl phosphorothioate
108.97506080588116	3686	S-methyl amino phosphinate
110.00190829999838	375
111.03425339375008	1153	Nmethylmaleimide|Bruker Daltonics SERVA-ICPL(TM) quantification chemistry, heavy form|BuUr fragment of BuUrBu crosslinker
111.11573028508406	197
112.05644533006489	1274	Acrolein addition +112
113.08401250718362	3835	Acetyldeoxyhypusine
114.04500439936783	15590	ubiquitinylation residue|Double Carbamidomethylation
115.03031912272505	2732	Cleavage product of EGS protein crosslinks by hydroylamine treatment
117.03638771493127	254
118.00098758528407	1046
118.97519157690806	8241
118.99613012871555	8262	Cysteinylation
120.00685630000032	1853
121.02687047699345	742	phosphorylation to pyridyl thiol
122.05713995421297	442	13C(6) 15N(2) Lysine glygly
124.06389523681634	566	d5-phenyl isocyanate
124.99687060774045	1770
125.895819413911	642	Iodination
125.90661628194198	771	Iodination
127.06410214389916	1140	N-Succinimidyl-2-morpholine acetate
128.09565346153033	8664	Addition of lysine due to transpeptidation
129.0468335198757	1209	monoglutamyl|Nmethylmaleimidehydrolysis|Photo-induced Proline adduct
130.0612204057539	982
131.056801745312	437
132.07100233783558	341	modification of the lysine side chain from NH2 to guanidine with a H removed in favor of a benzyl group
133.06624803643723	234
133.9845285780441	283
134.09285729999982	1035
134.9806474353408	2655
135.9769082687501	510	sulfonation of N-terminus
136.10007929999983	597
136.9759143000001	201
137.04928887422	334
138.12055205397724	270
139.10741774236328	1805	Ammonia quenched monolink of DMP crosslinker
140.06198564471413	311
141.05083811475288	1782	N-ethylmaleimide on cysteine sulfenic acid
142.0729902999999	671
143.00801489510786	1451
144.1184362999993	443
145.04964236558408	423
146.02352703697454	320
146.1179683337033	592
147.06711042224356	1055
148.0522505075811	514
149.11196889187613	463
149.9756252173829	254
150.05528405781274	285
150.9461524057457	434
150.98390712421968	2580
151.99785798469503	9986	DTT adduct of cysteine|O-diethylphosphothione
152.99482755859594	642	Shimadzu NBS-12C
153.106232956251	558
154.00789830000156	461	glycerophospho
154.12076369943566	777
155.02169929702268	430
156.09146271401391	1289	Addition of arginine due to transpeptidation
157.0520683898444	590
159.05709999858004	241
159.93416829098555	780	pyrophosphorylation of Ser/Thr
161.06620873170198	310	Hexosamine
161.98268201755434	196
162.12459967532962	2094	Unidentified modification of 162.1258 found in open search
163.07100441336394	896
166.11259012800576	474
166.9564039475522	257
167.15202529999988	429
168.09253916383182	214
169.08347580006807	201
171.11426372578092	672
172.09490173617291	783
173.09971024667186	481
176.0883317919039	496
178.03420629486578	194
179.03542657332366	418
182.09300697272397	694
183.0389162613644	7456	Aminoethylbenzenesulfonylation
185.02249018425732	188
185.11372549694505	962
186.08995555793655	578
187.12291300777497	290
188.1053458866909	836
189.09350300312417	257
190.09577780000018	372
191.07482554829238	226
192.0332166671884	235
193.0472641671879	301
193.13581275077013	343
194.11013630000002	217
196.12808077052796	7796	desthiobiotin modification of lysine
199.12369588275624	478
200.10616123392992	361
201.1365974180373	268
203.09637235549508	580
205.09649256171838	260
206.1502841125	203
208.09200206169743	202
209.0635407166593	577
209.18341552522406	437
210.1205198102399	554
211.10383029999997	328
212.13437037812525	519
213.1060958221119	597	Ammonia quenched monolink of BuUrBu crosslinker
214.121953981386	233
215.1523992910394	884
216.10595867684015	1719	Unidentified modification of 216.1002 found in open search
217.11811650710007	760
217.9650289215645	200
218.08520266914076	2033
219.09614633906352	405	succinimidyl 4-[N-maleimidomethyl]cyclohexane-1-carboxylate|Intact SMCC cross-link
220.10868735399242	350
222.0916423	321
223.13306666504934	198
224.11380527023584	237
226.12262583748173	268
227.14804478698198	264
229.15813396267208	309	Sixplex Tandem Mass Tag®
230.15560675022317	2966
231.15894160468804	820
232.1540265070322	381
234.07564213688795	946	Unidentified modification of 234.0742 found in open search
235.03610437690557	582
237.15948024910608	336
238.13019623511786	266
239.1066476145923	188
240.12540929999932	223
241.14715146406286	782
242.12714099415047	472
243.15124459820333	396
244.08493672409548	216
244.13532866999867	513
248.0473421830718	332
248.1302323000001	683
249.02357524140734	306
249.98558031670564	10523	Unidentified modification of 249.981 found in open search
250.99172629999975	4945
251.9956401125006	1155
252.092332026564	339	carbamidomethylated form of reductively cleaved tag coupled to azidohomoalanine
253.0010957999997	236	Mass Defect Tag on lysine e-amino
254.12526723153587	739
255.15403037812496	316
256.1346768478759	241
257.13220084364013	267
259.1376878918726	268	Tris-quenched monolink of DSS/BS3 crosslinker
260.1282047206661	532
262.1418205389209	438
264.1545193170499	344
265.1571385941687	212
266.1571297179229	1124
267.15883266999936	313	Modified GMBS X linker
268.15838629999917	299
274.1405179950743	212
276.12422670624983	803
277.12363829999924	273
278.15128590253846	886
279.15589181757906	330
280.1567857394537	230
281.1885118531641	333
282.1426801593748	585
283.1778109020279	408
284.1283695672097	8779
285.1341842999998	891
286.15435779999956	470
287.1437474328125	296
292.1797607348276	199
298.144484001926	2767	biotin hydrazide labeled acrolein addition +298
299.148467637891	756
300.1271613582818	790
301.1588566197656	236
301.9914963167287	5272	Unidentified modification of 301.9864 found in open search
302.9965569406231	1931
303.99974274531314	639
305.144396760939	245
306.096495362224	1555	Unidentified modification of 306.0952 found in open search
308.0862708767422	517
312.18315401875	251
313.0178097921878	206
313.19285429999945	363
314.1993721906251	197
318.1589606349414	342
323.9850699367188	427
324.99190330000033	253
326.194663527928	316
327.9999603312499	685
329.00674362031214	433
329.2502544789661	299
330.2132875581836	196
342.2407953581421	213
345.20268768468213	213
353.031268426354	195
366.07331801800603	187
378.1161288078399	521
386.1742793607958	717
387.03156901362604	200
414.223822975454	566
443.8211215109379	701
